# CDX2 dose-dependently influences the gene regulatory network underlying human extraembryonic mesoderm development

**DOI:** 10.1101/2024.01.25.577277

**Authors:** Emily A. Bulger, Todd C. McDevitt, Benoit G. Bruneau

**Author notes:** Corresponding Author: Benoit G. Bruneau.

## Abstract

Proper regulation of gene dosage is critical for the development of the early embryo and the extraembryonic tissues that support it. Specifically, loss of *Cdx2 in vivo* leads to stunted development of the allantois, an extraembryonic mesoderm-derived structure critical for nutrient delivery and waste removal in the early embryo. In this study, we investigate how CDX2 dose-dependently influences the gene regulatory network underlying extraembryonic mesoderm development. We generate an allelic series for *CDX2* in human induced pluripotent stem cells (hiPSCs) consisting of WT, heterozygous, and homozygous null *CDX2* genotypes, differentiate these cells in a 2D gastruloid model, and subject these cells to multiomic single nucleus RNA and ATAC sequencing. We identify several genes that CDX2 dose-dependently regulate cytoskeletal integrity and adhesiveness in the extraembryonic mesoderm population, including regulators of the VEGF, canonical WNT, and non-canonical WNT signaling pathways. Despite these dose-dependent gene expression patterns, snATAC-seq reveals that heterozygous CDX2 expression is capable of inducing a WT-like chromatin accessibility profile, suggesting accessibility is not sufficient to drive gene expression when the CDX2 dosage is reduced. Finally, because the loss of CDX2 or TBXT phenocopy one another *in vivo*, we compare differentially expressed genes in our CDX2 knock-out model to those from TBXT knock-out hiPSCs differentiated in an analogous experiment. This comparison identifies several communally misregulated genes that are critical for cytoskeletal integrity and tissue permeability, including *ANK3* and *ANGPT1*. Together, these results clarify how CDX2 dose-dependently regulates gene expression in the extraembryonic mesoderm and suggest these genes may underlie the defects in vascular development and allantoic elongation seen in the absence or reduction of CDX2 *in vivo*.

**Summary Statement:** Using 2D human gastruloids, CDX2 is shown to dose-dependently influence genes related to tissue permeability, cell-cell adhesions, and cytoskeletal architecture during extraembryonic mesoderm development.
