## Supplemental Table 1 for "CDX2 dose-dependently influences the gene regulatory network underlying human extraembryonic mesoderm development"

### Sheet: Sheet1
Isolate	Determined Genotype	Sample Name	KO-Score	Indel %	Model fit (R^2) Score	Guide Target	PAM	Indel
34	WT	TKO-34_EB122_2021-06-02_C10.ab1	0	2	0.99	CACGCGCAGTTCGCGCTCTG	CGG	+0bp
39-24	CDX2-Het	CDX2-KO-39-24_143_2021-03-09_F05.ab1	46	46	0.92	AGTTCTGCGGCGCCAGGTTG	AGG	+2bp
95-12	CDX2-KO	CDX2-KO-95-12_143_2021-03-09_H02.ab1	100	100	1	AGTTCTGCGGCGCCAGGTTG	AGG	-14bp
Isolate (CDX2-Het-39 Subclone)	Determined Genotype	Sample Name	KO-Score	Indel %	Model fit (R^2) Score	Guide Target	PAM	Indel
39-24-2	CDX2-Het	CDX2-Het-39-24-2_143_2021-07-17_B10.ab1	48	48	0.92	AGTTCTGCGGCGCCAGGTTG	AGG	+2bp
39-24-3	CDX2-Het	CDX2-Het-39-24-3_143_2021-07-17_C10.ab1	50	50	0.92	AGTTCTGCGGCGCCAGGTTG	AGG	+2bp
39-24-7	CDX2-Het	CDX2-Het-39-24-7_143_2021-07-17_G10.ab1	49	49	0.9	AGTTCTGCGGCGCCAGGTTG	AGG	+2bp
39-24-8	CDX2-Het	CDX2-Het-39-24-8_143_2021-07-17_H10.ab1	48	48	0.93	AGTTCTGCGGCGCCAGGTTG	AGG	+2bp
39-24-9	CDX2-Het	CDX2-Het-39-24-9_143_2021-07-17_A11.ab1	48	48	0.92	AGTTCTGCGGCGCCAGGTTG	AGG	+2bp
39-24-10	CDX2-Het	CDX2-Het-39-24-10_143_2021-07-17_B11.ab1	46	46	0.92	AGTTCTGCGGCGCCAGGTTG	AGG	+2bp
39-24-11	CDX2-Het	CDX2-Het-39-24-11_143_2021-07-17_C11.ab1	47	47	0.92	AGTTCTGCGGCGCCAGGTTG	AGG	+2bp
39-24-12	CDX2-Het	CDX2-Het-39-24-12_143_2021-07-17_D11.ab1	40	40	0.93	AGTTCTGCGGCGCCAGGTTG	AGG	+2bp
